# SHINE: Decoding transcriptional-metabolic microenvironments through higher-order spatial integration

**DOI:** 10.64898/2026.07.10.737648

**Authors:** Bingxue Du, Jason Wing Hon Wong, Yuanhua Huang

## Abstract

Spatial omics technologies are expanding to co-profile transcriptomics and metabolomics on the same tissue slide, providing complementary views of gene expression and biochemical activity to reveal molecular programs within native tissue microenvironments. However, integrating the transcriptome and metabolome remains technically challenging due to spatial misalignment, resolution disparity, and higher-order cross-modality interactions. Here, we present **SHINE**, a hypergraph-based computational framework for the joint analysis of spatial gene expression and metabolic networks derived from the co-profiling slide, focusing on representation learning and cross-modality interaction. Across multiple datasets, SHINE consistently outperformed existing methods for domain segmentation and biomarker co-localization, and provided interpretable insights into metabolic–transcriptional microenvironments. Specifically, on Parkinson’s disease mouse models, SHINE accurately delineates dopaminergic neuron-depleted regions and reconstructs coherent dopamine-associated axes. In human lung and breast cancers, SHINE resolves tumor-associated spatial regions and identifies spatially organized gene–metabolite programs associated with the tumor microenvironment. SHINE enables scalable spatial multi-omics integration across diverse biological systems.
