## Supplementary material for "SHINE: Decoding transcriptional-metabolic microenvironments through higher-order spatial integration": /: Supplementary Table.xlsx

### Sheet: Table S1-mPD3 striatum
Table S1 m/z annotation of metabolites in the mouse striatum following FMP-10 derivatization (MALDI-MSI)
Observed m/z	Isotope	Adduct	Derivative type	Putatively Annotated Compound	HMDB ID	Formula	Search in HMDB (Da)	Theoory (Da)	Delta (ppm)	Reference
390.169	[M]	[M+H]+	FMP-10 double derivative−CH3	Tyramine	HMDB0000306	C8H11NO	[M+H]+ 138.0871	[M+H]+ 138.0913	-30.4	HMDB
435.207	[M]	[M+H]+	FMP-10 single derivative	3-MT（3-Methoxytyramine）	HMDB0000022	C9H13NO	[M+H]+ 168.1019	[M+H]+ 168.1019	0	Nature Biotechnology 42, 1046–1050 (2024)
674.28	[M]	[M+H]+	FMP-10 double derivative−CH3	Dopamine	HMDB0000073	C8H11NO2	[M+H]+ 154.0867	[M+H]+ 154.0863	2.6	Nature Biotechnology 42, 1046–1050 (2024)
674.286	[M]	[M+H]+	FMP-10 double derivative−CH3	Dopamine	HMDB0000073	C8H11NO2	[M+H]+ 154.0921	[M+H]+ 154.0863	37.7	HMDB
674.288	[M]	[M+H]+	FMP-10 double derivative−CH3	Dopamine	HMDB0000073	C8H11NO2	[M+H]+ 154.0945	[M+H]+ 154.0863	53.2	HMDB
675.292	[M+1]	[M+H]+	FMP-10 double derivative−CH3	Dopamine	HMDB0000073	C8H11NO2	[M+H]+ 154.0948	[M+H]+ 154.0863	55.2	HMDB

### Sheet: Table S2-mPD3 Substantia Nigra
Table S2 m/z annotation of metabolites in the mouse substantia nigra FMP-10 derivatization (MALDI-MSI)*
Observed m/z	Isotope	Adduct	Derivative type	Putatively Annotated Compound	HMDB ID	Formula	Search in HMDB	Adduct m/z	Delta (ppm)	Reference
191.085	[M]	[M+NH4−H2O]+	Underivatized	N-Acetyl-L-methionine	HMDB0011745	C7H13NOS3	[M+NH4−H2O]+ 191.08451	[M+NH4−H2O]+ 191.08432	1	HMDB
674.28	[M]	[M+H]+	FMP-10 double derivative−CH3	Dopamine	HMDB0000073	C8H11NO2	[M+H]+ 154.0867	[M+H]+ 154.0863	2.6	Nature Biotechnology 42, 1046–1050 (2024)
589.223	[M]	[M+H]+	FMP-10 single derivative	S-Glutaryldihydrolipoamide	HMDB0006832	C13H23NO4S2	[M+H]+ 322.1183	[M+H]+ 322.1067	13	HMDB
								322.114
774.6	[M]	[M+H]+	Underivatized	PC (35:1)	HMDB0007945 et al	C43H84NO8P	[M+H]+ 774.60015	[M+H]+ 774.6007	-0.7	HMDB
								774.601
303.106	[M]	[2M+H]+	Underivatized	Guanine	HMDB0000132	C5H5N5O	[2M+H]+ 303.10561	[2M+H]+ 303.1061	-1.6	HMDB
						C5H5N5O
469.189	[M]	[M+H]+	FMP-10 double derivative−H2O	Serylasparagine/Asparaginyl-Serine	HMDB0029034/ 0028740	C7H13N3O5	[M+H]+ 220.0945	[M+H]+ 220.0928	7.7	HMDB
				Asparaginyl-Serine
942.387	[M]	[M+H]+	FMP-10 triple derivative−CH3	Dopamine	HMDB0000073	C8H11NO2	[M+H]+ 154.0808	[M+H]+ 154.0863	-35.7	HMDB
942.387			FMP-10 triple derivative −CH₃
531.093	[M]	[2M+Na]+	Underivatized	5-L-Glutamyl-taurine	HMDB0001491	C7H14N2O6S	[2M+Na]+ 531.09293	[2M+Na]+ 531.1037	-20.3	HMDB
373.172	[M]	[M+3Na]+	Underivatized	PIP (42:6;O2)	HMDB0279520 et al	C51H88P18P2	[M+3Na]+ 373.17158	[M+3Na]+ 373.1707	2.4	HMDB
	[M]			HMDB0279536					2
478.329	[M]	[M+H−H2O]+	Underivatized	LysoPC(16:0/0:0)	HMDB0010382	C24H50NO7P	[M+H−H2O]+ 478.32949	[M+H−H2O]+ 478.3298	-0.6	HMDB
772.524	[M]	[M+H]⁺	Underivatized	PS (35:3) et al	HMDB0112329 et al	C41H74NO10P	[M+H]+ 772.52412	[M+H]+ 772.5123	15.3	HMDB
756.551	[M]	[M+H]⁺	Underivatized	PC (34:3)	HMDB0007881 et al	C42H78NO8P	[M+H]+ 756.55062	[M+H]+ 756.5538	-4.2	HMDB
*The signal at m/z 715.12408, 826.28474 and 746.30025 could not be confidently annotated based on accurate mass alone.

### Sheet: Table S3-Human Lung Cancer
Table S3 m/z annotation of metabolites in the human lung cancer (DESI-MSI)
Observed m/z	Isotope	Adduct	Putatively Annotated Compound	HMDB ID	Formula	Matched m/z	Delta (ppm)	Reference	Cluster
279.037	[M]	[M+Cl]-	Uridine	HMDB0000296	C9H12N2O6	279.039	-5.4	Angewandte Chemie International Edition e202502028 (2025) & HMDB	Cluster 4
333.093	[M]	[M+Cl]-	LysoPA(8:0/0:0)	HMDB0114740	C11H23O7P	333.087	17.7	HMDB
243.06	[M]	[M-H]-	Uridine	HMDB0000296	C9H12N2O6	243.062	-7.8	HMDB
267.073	[M]	[M-H]-	Inosine	HMDB0000195	C10H11N4O5	267.074	-3.4	Angewandte Chemie International Edition e202502028 (2025) & HMDB
357.055	[M]	[M-H2O-H]-	lysophosphatidylinositol	HMDB0254272	C11H21O12P	357.059	-10.6	HMDB
867.519	[M]	[M-H]-	PG (42:11)	HMDB0116635 et al	C50H77O10P	867.518	1.2	Angewandte Chemie International Edition e202502028 (2025) & HMDB	Cluster 0
869.535	[M]	[M-H]-	PG (44:10)	HMDB0116627 et al	C50H79O10P	869.534	0.9	HMDB
462.299	[M]	[M-H]-	LysoPE(P-18:1(9Z)/0:0)	HMDB0240599	C23H45NO6P	462.299	0	Angewandte Chemie International Edition e202502028 (2025) & HMDB
843.524	[M]	[M-H]-	PG (42:9)	HMDB0116603 et al	C48H77O10P	843.516	10.2	Angewandte Chemie International Edition e202502028 (2025) & HMDB
539.138	[M]	[M+Cl]-	Maltotriose	HMDB0001262 et al	C18H32O16	539.138	-1.3	HMDB
776.552	[M]	[M-H]-	PE(P-40:5)	HMDB0011457 et al	C45H80NO7P	776.56	–9.7	HMDB	Cluster 5
776.557	[M]	[M-H]-	PE(P-40:5)	HMDB0011457 et al	C45H80NO7P	776.56	–3.6	HMDB
509.288	[M]	[M-H]-	LysoPG(18:1(9Z)/0:0)	HMDB0240602	C24H47O9 P	509.288	0.2	Angewandte Chemie International Edition e202502028 (2025) & HMDB
773.532	[M]	[M-H]-	PG (36:2)	HMDB0010647 et al	C42H80O10P	773.534	-1.9	Angewandte Chemie International Edition e202502028 (2025) & HMDB
721.5	[M]	[M-H]-	PG (32:0)	HMDB0010570	C38H74O10P	721.503	-3	Angewandte Chemie International Edition e202502028 (2025) & HMDB

### Sheet: Table S4-Human Breast Cancer
Table S3 m/z annotation of metabolites in the Human Breast Cancer (DESI-MSI)*
Observed m/z	Isotope	Adduct	Putatively Annotated Compound	HMDB ID	Formula	Matched m/z	Delta (ppm)	Reference	Cluster
230.013	[M]	[M-H2O-H]-	Norepinephrine sulfate	HMDB0002062	C8H11NO6S	230.012	1.3	HMDB	Cluster 0
268.801	[M+2]	[M-3H]-	PA(14:0/LTE4)	HMDB0267554	C40H70NO11PS	266.806	-4.5	HMDB
266.804	[M]	[M-3H]-	PA(14:0/LTE4)	HMDB0267554	C40H70NO11PS	266.806	-7.1	HMDB
270.988	[M]	[M-H+HCOONa]-	Methoxyphenol sulfate	HMDB0304914 et al	C7H8O5S	270.989	-7	HMDB
738.66	[M-1]	[M+Hac-H]-	CE(20:0)	HMDB0006740	C47H84O2	739.661	3.3	HMDB	Cluster 2
739.663	[M]	[M+Hac-H]-	CE(20:0)	HMDB0006740	C47H84O2	739.661	3.4	HMDB
740.668	[M+1]	[M+Hac-H]-	CE(20:0)	HMDB0006740	C47H84O2	739.661	5.4	HMDB
626.536	[M]	[M+Cl]-	Cer(d38:2)	HMDB0341548	C38H73NO3	626.528	12.3	HMDB
734.535	[M]	[M+FA-H]-	PC(O-30:1)	HMDB0013402	C38H76NO7P	734.534	1.4	HMDB
601.457	[M]	[M+Cl]-	DG(32:1)	HMDB0007099 et al	C35H66O5	601.46	-6	HMDB	Cluster 5
603.471	[M]	[M+Cl]-	DG(32:0)	HMDB0007098 et al	C35H68O5	603.476	-8.8	HMDB
629.488	[M]	[M+Cl]-	DG(34:1)	HMDB0007101 et al	C37H70O5	629.492	-5.6	HMDB
631.492	[M]	[M-H]-	DG(36:4-OH)	HMDB0299186	C39H68O6	631.494	-3.6	HMDB
329.247	[M]	[M-H]-	Docosapentaenoic acid	HMDB0247288	C22H34O2	329.249	-5.5	HMDB
768.537	[M]	[M+Cl]-	PC(32:0)	HMDB0000564	C40H80NO8P	768.532	7.4	HMDB	Cluster 6
826.495	[M]	[M-H]-	PE(42:10-OH)	HMDB0284361 et al	C47H74NO9P	826.503	-9.44	HMDB
812.542	[M]	[M-H]-	PS(38:3)	HMDB0112413	C44H80NO10P	812.545	-2.8	Angewandte Chemie International Edition e202502028 (2025) & HMDB
824.488	[M]	[M-H]-	PE(42:11-OH)	HMDB0284404	C47H72NO9P	824.487	1.5	HMDB
813.547	[M]	[M+Cl]-	PG(36:0)	HMDB0010602	C42H83O10P	813.542	6.6	HMDB
*The signal at m/z 246.9491 could not be confidently annotated, as it may represent an exogenous compound
